# Optimizing PSC culture for generating neural organoids

**DOI:** 10.1101/2024.11.20.624444

**Authors:** Magdalena A. Sutcliffe, Pia Jensen, Joycelyn Tan, Charles A.J. Morris, Daniel Fazakerley, Martin R. Larsen, Madeline A. Lancaster

## Abstract

Cerebral organoids generated according to unguided protocols produce neural tissue with exceptional cell diversity and fidelity to in vivo. However, with only minimal extrinsic intervention, the importance of high quality starting material becomes paramount. Better understanding of what constitutes a high quality stem cell line and how to maintain those properties throughout prolonged culture is therefore a crucial foundation for successful organoid differentiation. In this study, we investigate the proteome and phospho-proteome of human pluripotent stem cells to uncover the mechanisms that drive neural organoid competence. We identify aberrant cell-extracellular matrix interaction and increased oxidative metabolism as hallmarks of poor neural differentiators. Drawing on the proteomic data and published literature, we optimise culturing conditions by using improved coating matrix, sustained supply of the key growth factor FGF2 and reducing oxidative stress. These adjustments improve brain organoid generation across all tested cell lines, though with varying degrees of efficiency. This work highlights the importance of optimal culture conditions to best support stem cells, ultimately enhancing the quality of brain organoids produced.
