## Supplemental table 1 for "Optimizing PSC culture for generating neural organoids"

### Sheet: Sheet1
Cell line	Batch	SOX2	SOX2 ventricles	TBR2	TBR2 in IP (dorsal)	DLX2 (ventral)	FOXA2 (NT floor plate)	FOXA2 (other)	VIM	TTR	Estimated % neural	Competent
BURB1	B1 190221	1	0	0	0	0	0	1	1	1	0	No
	B2 260221	1	0	1	0	0	0	1	1	1	0	No
	B3 120321	1	0	1	0	0	0	1 (weak)	1	1	0	No
	B4 190321	1 (few)	0	1 (few)	0	0	0	1	1	0	0	No
FIAJ1	B1 190221	1	0	0	0	0	0	1 (loads)	1	1	0	No
	B2 260221	1 (weak)	0	0	0	0	0	1	1	1	0	No
	B3 120321	1 (weak)	0	0	0	0	0	1 (loads)	1	1	0	No
	B4 190321	1	0	0	0	0	0	1	1	1	0	No
KOLF2	B1 190221	1	1	1	1	0	0	0	1	0	70	Yes
	B2 260221	1	1	1	1	0	0	0	1	1 (weak)	75	Yes
	B3 120321	1	1	1	1 (very few)	0	0	0	1	1	65	Yes
	B4 190321	1	1	1	1 (few)	0	0	0	1	1	60	Yes
SOJD3	B4 190321	1 (weak)	0	0	0	0	0	0	1	0	0	No
	B5 260321	0	0	0	0	0	0	0	1	0	0	No
	B6 300321	1	0	0	0	0	0	1	1	1	0	No
	B7 020421	1	0	0	0	0	0	1	1	1	0	No
H1	B3A 120321	1	1	1	1	0	0	0	1	1	80	Yes
	B3B 120321	1	1	1 (few)	1 (few)	0	0	1 (weak)	1	1	70	Yes
	B4A 190321	1	1	0	1 (few)	0	0	0	1	1 (abundant)	70	Yes
	B4B 190321	1	1	0	1	0	0	0	1	1	80	Yes
H9	B4 190321	1	1	0	1	0	0	0	1	1	95	Yes
	B5 260321	1	1	0	1 (few)	0	0	0	1	1	70	Yes
	B6 300321	1	1	0	1 (few)	0	0	0	1	1	80	Yes
	B7 020421	1	1 (bad ventricles)	0	0	0	0	0	1	1	30	Yes
